# AMH protects the ovary from doxorubicin by regulating cell fate and the response to DNA damage

**DOI:** 10.1101/2024.05.23.595356

**Authors:** Ngoc Minh Phuong Nguyen, Eun Mi Chang, Maeva Chauvin, Natalie Sicher, Aki Kashiwagi, Nicholas Nagykery, Christina Chow, Phoebe May, Alana Mermin-Bunnel, Josephine Cleverdon, Thy Duong, Marie-Charlotte Meinsohn, Dadi Gao, Patricia K. Donahoe, David Pepin

**Affiliations:** Pediatric Surgical Research Laboratories, Massachusetts General Hospital, MA, USA; Department of Surgery, Harvard Medical School, Boston, MA, USA; Department of Neurology, Department of Neurology, Massachusetts General Hospital and Harvard Medical School; Center for Genomic Medicine, Massachusetts General Hospital Research Institute, Boston, MA

## Abstract

Anti-Müllerian hormone (AMH) protects the ovarian reserve from chemotherapy, and this effect is most pronounced with Doxorubicin (DOX). However, the mechanisms of DOX toxicity and AMH rescue in the ovary remain unclear. Herein, we characterize these mechanisms in various ovarian cell types using scRNAseq. In the mesenchyme, DOX activates the intrinsic apoptotic signaling pathway through p53 class mediators, particularly affecting theca progenitors, while co-treament with AMH halts theca differentiation and reduces apoptotic gene expression. In preantral granulosa cells, DOX upregulates the cell cycle inhibitor *Cdkn1a* and dysregulates Wnt signaling, which are ameliorated by AMH co-treatment. Finally, in follicles, AMH induces *Id3*, a protein involved in DNA repair, which is necessary to prevent the accumulation of DNA lesions marked by γ-H2AX in granulosa cells. Altogether this study characterizes cell, and follicle stage-specific mechanisms of AMH protection of the ovary, offering promising new avenues for fertility preservation in cancer patients undergoing chemotherapy.

**Highlights:**

- Doxorubicin treatment induces DNA damage that activates the p53 pathway in stromal and follicular cells of the ovary.
- AMH inhibits the proliferation and differentiation of theca and granulosa cells and promotes follicle survival following Doxorubicin insult.
- AMH treatment mitigates Doxorubicin-induced DNA damage in the ovary by preventing the accumulation of γ-H2AX-positive unresolved foci, through increased expression of ID3, a protein involved in DNA repair.

**Graphical Abstract:** 
