## Supplementary material for "AMH protects the ovary from doxorubicin by regulating cell fate and the response to DNA damage": Table S1

### Sheet: Sheet 1
p_val	avg_log2FC	pct.1	pct.2	p_val_adj	Gene	diffexpressed	delabel	to.plot
8.24376e-147	-0.425246	0.847	0.887	2.16415e-142	Uba52	Significant (adjusted p <0.05)		Uba52
6.64673e-97	0.416751	0.31	0.135	1.7449e-92	Gm42047	Significant (adjusted p <0.05)		Gm42047
2.19063e-79	-0.526055	0.753	0.816	5.75084e-75	Gm47283	Significant (adjusted p <0.05)		Gm47283
6.03393e-66	0.350132	0.317	0.173	1.58403e-61	Ccng1	Significant (adjusted p <0.05)		Ccng1
2.63097e-65	-0.299401	0.863	0.882	6.90681e-61	Gm10076	Significant (adjusted p <0.05)		Gm10076
3.60366e-62	1.01564	0.353	0.21	9.46032e-58	Cdkn1a	Significant UP	Cdkn1a	Cdkn1a
2.35476e-50	0.307018	0.674	0.557	6.18173e-46	Bax	Significant (adjusted p <0.05)		Bax
2.27015e-47	0.262663	0.455	0.305	5.95959e-43	Phlda3	Significant (adjusted p <0.05)		Phlda3
2.80832e-40	0.270068	0.826	0.734	7.37241e-36	Rbm3	Significant (adjusted p <0.05)		Rbm3
2.93693e-36	0.312997	0.908	0.864	7.71003e-32	Rps27l	Significant (adjusted p <0.05)		Rps27l
4.14211e-35	0.489291	0.798	0.729	1.08739e-30	Exoc4	Significant (adjusted p <0.05)		Exoc4
2.33957e-28	-0.293903	0.833	0.838	6.14184e-24	Igf1r	Significant (adjusted p <0.05)		Igf1r
5.51674e-23	0.258386	0.442	0.348	1.44825e-18	Mdm2	Significant (adjusted p <0.05)		Mdm2
2.00285e-20	-0.265531	0.901	0.903	5.25789e-16	Lama2	Significant (adjusted p <0.05)		Lama2
9.29705e-20	0.369036	0.475	0.386	2.44066e-15	Wnt4	Significant (adjusted p <0.05)		Wnt4
2.98377e-19	0.300587	0.715	0.645	7.833e-15	Pmepa1	Significant (adjusted p <0.05)		Pmepa1
6.57053e-19	0.262349	0.667	0.578	1.72489e-14	Tcf21	Significant (adjusted p <0.05)		Tcf21
1.13592e-18	0.250278	0.895	0.844	2.98203e-14	Vim	Significant (adjusted p <0.05)		Vim
2.28837e-17	0.283243	0.629	0.547	6.00742e-13	Tubb4b	Significant (adjusted p <0.05)		Tubb4b
1.75098e-15	0.356001	0.477	0.399	4.59668e-11	Ifi27l2a	Significant (adjusted p <0.05)		Ifi27l2a
5.18459e-15	-0.254202	0.695	0.726	1.36106e-10	9530026P05Rik	Significant (adjusted p <0.05)		9530026P05Rik
6.79776e-14	-0.296718	0.609	0.641	1.78455e-09	Ank2	Significant (adjusted p <0.05)		Ank2
1.61467e-12	0.257197	0.547	0.494	4.23883e-08	Pvt1	Significant (adjusted p <0.05)		Pvt1
7.85867e-12	-0.27586	0.483	0.521	2.06306e-07	Samd4	Significant (adjusted p <0.05)		Samd4
3.4599e-11	-0.498427	0.395	0.439	9.08294e-07	Pde10a	Significant (adjusted p <0.05)		Pde10a
2.0786e-10	-0.367418	0.953	0.958	5.45673e-06	Tmsb4x	Significant (adjusted p <0.05)		Tmsb4x
7.54081e-07	-0.25382	0.724	0.726	0.0197961	Dmd	Significant (adjusted p <0.05)		Dmd
9.02796e-07	-0.302248	0.466	0.495	0.0237002	Grm7	Significant (adjusted p <0.05)		Grm7
1.60739e-06	-0.326159	0.5	0.527	0.0421973	Prkg1	Significant (adjusted p <0.05)		Prkg1
1.38713e-05	-0.406021	0.278	0.314	0.36415	Myh11	Not significant
1.41305e-05	-0.326122	0.503	0.518	0.370954	Esr1	Not significant
7.38956e-05	-0.288122	0.245	0.277	1	Lsamp	Not significant
0.00656351	-0.347486	0.262	0.276	1	Ltbp1	Not significant
0.00922825	-0.252396	0.557	0.541	1	Id1	Not significant
0.510546	-0.406683	0.326	0.313	1	Ano4	Not significant
