## Supplementary material for "AMH protects the ovary from doxorubicin by regulating cell fate and the response to DNA damage": Table S2

### Sheet: Sheet 1
ID	Description	GeneRatio	BgRatio	pvalue	p.adjust	qvalue	geneID	Count
GO:0072332	intrinsic apoptotic signaling pathway by p53 class mediator	5/27	84/28943	1.40107e-08	1.72052e-05	8.55392e-06	Cdkn1a/Bax/Phlda3/Rps27l/Mdm2	5
GO:0044773	mitotic DNA damage checkpoint signaling	4/27	80/28943	9.04692e-07	0.000337978	0.000168033	Ccng1/Cdkn1a/Rps27l/Mdm2	4
GO:0044774	mitotic DNA integrity checkpoint signaling	4/27	84/28943	1.1009e-06	0.000337978	0.000168033	Ccng1/Cdkn1a/Rps27l/Mdm2	4
GO:0007530	sex determination	3/27	28/28943	2.33497e-06	0.000409621	0.000203652	Igf1r/Wnt4/Tcf21	3
GO:0042692	muscle cell differentiation	6/27	449/28943	3.02703e-06	0.000458699	0.000228052	Mdm2/Lama2/Wnt4/Ank2/Tmsb4x/Dmd	6
GO:0045727	positive regulation of translation	4/27	142/28943	8.92729e-06	0.000785537	0.000390547	Rbm3/Rps27l/Vim/Samd4	4
GO:0010332	response to gamma radiation	3/27	49/28943	1.29613e-05	0.000936266	0.000465485	Cdkn1a/Bax/Mdm2	3
GO:0034250	positive regulation of cellular amide metabolic process	4/27	170/28943	1.81424e-05	0.00119989	0.000596552	Rbm3/Rps27l/Vim/Samd4	4
GO:0048660	regulation of smooth muscle cell proliferation	4/27	185/28943	2.52755e-05	0.00147802	0.000734828	Cdkn1a/Igf1r/Mdm2/Prkg1	4
GO:0048659	smooth muscle cell proliferation	4/27	192/28943	2.92283e-05	0.00156054	0.000775855	Cdkn1a/Igf1r/Mdm2/Prkg1	4
GO:0072075	metanephric mesenchyme development	2/27	11/28943	4.58539e-05	0.00204999	0.0010192	Wnt4/Tcf21	2
GO:0051149	positive regulation of muscle cell differentiation	3/27	80/28943	5.66966e-05	0.00234376	0.00116525	Mdm2/Lama2/Tmsb4x	3
GO:0051279	regulation of release of sequestered calcium ion into cytosol	3/27	82/28943	6.10372e-05	0.00234376	0.00116525	Bax/Ank2/Dmd	3
GO:0051651	maintenance of location in cell	4/27	232/28943	6.10752e-05	0.00234376	0.00116525	Bax/Ank2/Tmsb4x/Dmd	4
GO:0010882	regulation of cardiac muscle contraction by calcium ion signaling	2/27	14/28943	7.57365e-05	0.00258346	0.00128442	Ank2/Dmd	2
GO:0046886	positive regulation of hormone biosynthetic process	2/27	14/28943	7.57365e-05	0.00258346	0.00128442	Igf1r/Wnt4	2
GO:0014910	regulation of smooth muscle cell migration	3/27	100/28943	0.000110207	0.00338336	0.00168211	Mdm2/Tmsb4x/Prkg1	3
GO:2000243	positive regulation of reproductive process	3/27	110/28943	0.000146182	0.00417468	0.00207553	Bax/Igf1r/Wnt4	3
GO:0014909	smooth muscle cell migration	3/27	111/28943	0.000150149	0.00419052	0.00208341	Mdm2/Tmsb4x/Prkg1	3
GO:0002027	regulation of heart rate	3/27	113/28943	0.000158292	0.00422572	0.00210091	Mdm2/Ank2/Dmd	3
GO:0048608	reproductive structure development	4/27	324/28943	0.000220743	0.0048144	0.00239358	Bax/Igf1r/Wnt4/Tcf21	4
GO:0003283	atrial septum development	2/27	24/28943	0.000228388	0.0048144	0.00239358	Mdm2/Ank2	2
GO:0032352	positive regulation of hormone metabolic process	2/27	24/28943	0.000228388	0.0048144	0.00239358	Igf1r/Wnt4	2
GO:0061458	reproductive system development	4/27	328/28943	0.000231311	0.0048144	0.00239358	Bax/Igf1r/Wnt4/Tcf21	4
GO:0001933	negative regulation of protein phosphorylation	4/27	346/28943	0.000283431	0.00535466	0.00266219	Cdkn1a/Bax/Pmepa1/Dmd	4
GO:0046546	development of primary male sexual characteristics	3/27	142/28943	0.000310209	0.00563567	0.00280189	Bax/Wnt4/Tcf21	3
GO:0071480	cellular response to gamma radiation	2/27	28/28943	0.000312073	0.00563567	0.00280189	Cdkn1a/Mdm2	2
GO:0051446	positive regulation of meiotic cell cycle	2/27	29/28943	0.000334997	0.00579403	0.00288062	Igf1r/Wnt4	2
GO:0032967	positive regulation of collagen biosynthetic process	2/27	31/28943	0.000383237	0.00635967	0.00316184	Wnt4/Vim	2
GO:0070296	sarcoplasmic reticulum calcium ion transport	2/27	32/28943	0.000408551	0.00655291	0.00325792	Ank2/Dmd	2
GO:0022612	gland morphogenesis	3/27	157/28943	0.000416227	0.00655291	0.00325792	Bax/Igf1r/Wnt4	3
GO:0010714	positive regulation of collagen metabolic process	2/27	34/28943	0.00046156	0.00677183	0.00336676	Wnt4/Vim	2
GO:0042326	negative regulation of phosphorylation	4/27	394/28943	0.000463219	0.00677183	0.00336676	Cdkn1a/Bax/Pmepa1/Dmd	4
GO:0006937	regulation of muscle contraction	3/27	167/28943	0.00049841	0.00711684	0.00353829	Ank2/Dmd/Prkg1	3
GO:1903034	regulation of response to wounding	3/27	177/28943	0.000590347	0.00779512	0.00387551	Igf1r/Wnt4/Prkg1	3
GO:1904064	positive regulation of cation transmembrane transport	3/27	191/28943	0.000736308	0.00922638	0.00458709	Bax/Ank2/Dmd	3
GO:0044772	mitotic cell cycle phase transition	4/27	451/28943	0.000768418	0.00932154	0.0046344	Ccng1/Cdkn1a/Rps27l/Mdm2	4
GO:0045940	positive regulation of steroid metabolic process	2/27	45/28943	0.000809381	0.00937661	0.00466178	Igf1r/Wnt4	2
GO:0051898	negative regulation of protein kinase B signaling	2/27	45/28943	0.000809381	0.00937661	0.00466178	Phlda3/Igf1r	2
GO:0043281	regulation of cysteine-type endopeptidase activity involved in apoptotic process	3/27	211/28943	0.000981907	0.0108693	0.00540391	Bax/Rps27l/Mdm2	3
GO:2000112	regulation of cellular macromolecule biosynthetic process	4/27	482/28943	0.000983754	0.0108693	0.00540391	Rbm3/Rps27l/Vim/Samd4	4
GO:0001974	blood vessel remodeling	2/27	55/28943	0.00120711	0.0123528	0.00614146	Bax/Mdm2	2
GO:0032964	collagen biosynthetic process	2/27	57/28943	0.00129585	0.0130435	0.00648485	Wnt4/Vim	2
GO:0086001	cardiac muscle cell action potential	2/27	59/28943	0.00138763	0.013742	0.00683213	Ank2/Dmd	2
GO:2001234	negative regulation of apoptotic signaling pathway	3/27	241/28943	0.0014387	0.0139112	0.00691624	Bax/Mdm2/Wnt4	3
GO:0060047	heart contraction	3/27	242/28943	0.00145585	0.0139671	0.00694403	Mdm2/Ank2/Dmd	3
GO:0051785	positive regulation of nuclear division	2/27	62/28943	0.00153097	0.0143514	0.00713509	Igf1r/Wnt4	2
GO:0042446	hormone biosynthetic process	2/27	63/28943	0.00158026	0.0147012	0.00730901	Igf1r/Wnt4	2
GO:0001954	positive regulation of cell-matrix adhesion	2/27	64/28943	0.0016303	0.0149403	0.0074279	Wnt4/Dmd	2
GO:0044843	cell cycle G1/S phase transition	3/27	257/28943	0.00172882	0.0154963	0.00770429	Cdkn1a/Rps27l/Mdm2	3
GO:0001658	branching involved in ureteric bud morphogenesis	2/27	67/28943	0.00178491	0.0156562	0.00778382	Wnt4/Tcf21	2
GO:0010001	glial cell differentiation	3/27	261/28943	0.00180664	0.0157345	0.00782272	Exoc4/Vim/Dmd	3
GO:0090068	positive regulation of cell cycle process	3/27	269/28943	0.00196881	0.016907	0.00840568	Igf1r/Mdm2/Wnt4	3
GO:0000079	regulation of cyclin-dependent protein serine/threonine kinase activity	2/27	71/28943	0.0020015	0.0169507	0.00842739	Ccng1/Cdkn1a	2
GO:0021536	diencephalon development	2/27	72/28943	0.00205751	0.0170718	0.00848759	Bax/Wnt4	2
GO:0048678	response to axon injury	2/27	72/28943	0.00205751	0.0170718	0.00848759	Bax/Igf1r	2
GO:0006919	activation of cysteine-type endopeptidase activity involved in apoptotic process	2/27	78/28943	0.00240902	0.0190856	0.00948883	Bax/Rps27l	2
GO:0051924	regulation of calcium ion transport	3/27	296/28943	0.00258228	0.0200393	0.00996298	Bax/Ank2/Dmd	3
GO:0006936	muscle contraction	3/27	317/28943	0.00313293	0.0231761	0.0115225	Ank2/Dmd/Prkg1	3
GO:1903311	regulation of mRNA metabolic process	3/27	317/28943	0.00313293	0.0231761	0.0115225	Rbm3/Vim/Samd4	3
GO:0090287	regulation of cellular response to growth factor stimulus	3/27	318/28943	0.00316081	0.0231851	0.011527	Wnt4/Pmepa1/Dmd	3
GO:0045995	regulation of embryonic development	2/27	90/28943	0.00319078	0.0231851	0.011527	Lama2/Wnt4	2
GO:1901653	cellular response to peptide	3/27	322/28943	0.00327386	0.0232387	0.0115536	Igf1r/Mdm2/Vim	3
GO:0055074	calcium ion homeostasis	3/27	324/28943	0.00333131	0.0233763	0.011622	Bax/Ank2/Dmd	3
GO:0070588	calcium ion transmembrane transport	3/27	325/28943	0.00336027	0.0234455	0.0116564	Bax/Ank2/Dmd	3
GO:0032091	negative regulation of protein binding	2/27	98/28943	0.00376937	0.0255734	0.0127144	Cdkn1a/Bax	2
GO:0046651	lymphocyte proliferation	3/27	344/28943	0.00394016	0.0261541	0.0130031	Cdkn1a/Bax/Wnt4	3
GO:0032943	mononuclear cell proliferation	3/27	351/28943	0.00416826	0.0272267	0.0135363	Cdkn1a/Bax/Wnt4	3
GO:0042060	wound healing	3/27	380/28943	0.00519849	0.030989	0.0154069	Cdkn1a/Wnt4/Prkg1	3
GO:1904035	regulation of epithelial cell apoptotic process	2/27	116/28943	0.00523536	0.031058	0.0154412	Bax/Igf1r	2
GO:0031667	response to nutrient levels	3/27	387/28943	0.00546816	0.0319757	0.0158974	Cdkn1a/Bax/Wnt4	3
GO:0032963	collagen metabolic process	2/27	124/28943	0.00595836	0.0337183	0.0167638	Wnt4/Vim	2
GO:0048145	regulation of fibroblast proliferation	2/27	124/28943	0.00595836	0.0337183	0.0167638	Cdkn1a/Bax	2
GO:0034655	nucleobase-containing compound catabolic process	3/27	405/28943	0.00619998	0.0347652	0.0172843	Bax/Vim/Samd4	3
GO:0032970	regulation of actin filament-based process	3/27	416/28943	0.00667479	0.0364295	0.0181117	Wnt4/Ank2/Tmsb4x	3
GO:0043254	regulation of protein-containing complex assembly	3/27	425/28943	0.00707906	0.037796	0.0187911	Bax/Pmepa1/Tmsb4x	3
GO:1901652	response to peptide	3/27	430/28943	0.00730984	0.0384959	0.019139	Igf1r/Mdm2/Vim	3
GO:0031331	positive regulation of cellular catabolic process	3/27	431/28943	0.00735653	0.0384959	0.019139	Bax/Mdm2/Samd4	3
GO:0046700	heterocycle catabolic process	3/27	436/28943	0.00759266	0.0391756	0.019477	Bax/Vim/Samd4	3
GO:0032411	positive regulation of transporter activity	2/27	143/28943	0.00784694	0.0399836	0.0198787	Ank2/Dmd	2
GO:0044270	cellular nitrogen compound catabolic process	3/27	443/28943	0.00793076	0.0402437	0.020008	Bax/Vim/Samd4	3
GO:0048144	fibroblast proliferation	2/27	145/28943	0.00805953	0.0405619	0.0201662	Cdkn1a/Bax	2
GO:1904019	epithelial cell apoptotic process	2/27	148/28943	0.00838325	0.0413439	0.020555	Bax/Igf1r	2
GO:0019439	aromatic compound catabolic process	3/27	458/28943	0.00868506	0.041958	0.0208603	Bax/Vim/Samd4	3
GO:0009411	response to UV	2/27	151/28943	0.00871277	0.041958	0.0208603	Cdkn1a/Bax	2
GO:0044839	cell cycle G2/M phase transition	2/27	154/28943	0.00904806	0.0428925	0.0213249	Ccng1/Cdkn1a	2
GO:0030010	establishment of cell polarity	2/27	155/28943	0.00916109	0.0428925	0.0213249	Exoc4/Igf1r	2
GO:0031099	regeneration	2/27	155/28943	0.00916109	0.0428925	0.0213249	Cdkn1a/Igf1r	2
GO:0072173	metanephric tubule morphogenesis	1/27	10/28943	0.00929106	0.0428925	0.0213249	Wnt4	1
GO:1900103	positive regulation of endoplasmic reticulum unfolded protein response	1/27	10/28943	0.00929106	0.0428925	0.0213249	Bax	1
GO:1900147	regulation of Schwann cell migration	1/27	10/28943	0.00929106	0.0428925	0.0213249	Vim	1
GO:1904238	pericyte cell differentiation	1/27	10/28943	0.00929106	0.0428925	0.0213249	Wnt4	1
GO:0010977	negative regulation of neuron projection development	2/27	160/28943	0.00973577	0.0440166	0.0218838	Mdm2/Vim	2
GO:0035637	multicellular organismal signaling	2/27	163/28943	0.0100881	0.0440166	0.0218838	Ank2/Grm7	2
GO:1901361	organic cyclic compound catabolic process	3/27	484/28943	0.0100901	0.0440166	0.0218838	Bax/Vim/Samd4	3
GO:0043488	regulation of mRNA stability	2/27	164/28943	0.0102068	0.0440166	0.0218838	Vim/Samd4	2
GO:0031077	post-embryonic camera-type eye development	1/27	11/28943	0.0102156	0.0440166	0.0218838	Bax	1
GO:0031943	regulation of glucocorticoid metabolic process	1/27	11/28943	0.0102156	0.0440166	0.0218838	Wnt4	1
GO:0032224	positive regulation of synaptic transmission, cholinergic	1/27	11/28943	0.0102156	0.0440166	0.0218838	Lama2	1
GO:0032342	aldosterone biosynthetic process	1/27	11/28943	0.0102156	0.0440166	0.0218838	Wnt4	1
GO:0048563	post-embryonic animal organ morphogenesis	1/27	11/28943	0.0102156	0.0440166	0.0218838	Bax	1
GO:0086016	AV node cell action potential	1/27	11/28943	0.0102156	0.0440166	0.0218838	Ank2	1
GO:0086027	AV node cell to bundle of His cell signaling	1/27	11/28943	0.0102156	0.0440166	0.0218838	Ank2	1
GO:0110011	regulation of basement membrane organization	1/27	11/28943	0.0102156	0.0440166	0.0218838	Lama2	1
GO:0007409	axonogenesis	3/27	493/28943	0.0106056	0.0454452	0.0225941	Igf1r/Lama2/Vim	3
GO:0006694	steroid biosynthetic process	2/27	169/28943	0.0108097	0.0454452	0.0225941	Igf1r/Wnt4	2
GO:0009267	cellular response to starvation	2/27	171/28943	0.0110552	0.0454452	0.0225941	Cdkn1a/Wnt4	2
GO:0006705	mineralocorticoid biosynthetic process	1/27	12/28943	0.0111393	0.0454452	0.0225941	Wnt4	1
GO:0007183	SMAD protein complex assembly	1/27	12/28943	0.0111393	0.0454452	0.0225941	Pmepa1	1
GO:0034650	cortisol metabolic process	1/27	12/28943	0.0111393	0.0454452	0.0225941	Wnt4	1
GO:0042989	sequestering of actin monomers	1/27	12/28943	0.0111393	0.0454452	0.0225941	Tmsb4x	1
GO:0043653	mitochondrial fragmentation involved in apoptotic process	1/27	12/28943	0.0111393	0.0454452	0.0225941	Bax	1
GO:0060856	establishment of blood-brain barrier	1/27	12/28943	0.0111393	0.0454452	0.0225941	Dmd	1
GO:0090184	positive regulation of kidney development	1/27	12/28943	0.0111393	0.0454452	0.0225941	Wnt4	1
GO:0021604	cranial nerve structural organization	1/27	13/28943	0.0120621	0.0464335	0.0230854	Dmd	1
GO:0044557	relaxation of smooth muscle	1/27	13/28943	0.0120621	0.0464335	0.0230854	Prkg1	1
GO:0048070	regulation of developmental pigmentation	1/27	13/28943	0.0120621	0.0464335	0.0230854	Bax	1
GO:0071236	cellular response to antibiotic	1/27	13/28943	0.0120621	0.0464335	0.0230854	Mdm2	1
GO:0120305	regulation of pigmentation	1/27	13/28943	0.0120621	0.0464335	0.0230854	Bax	1
GO:0032341	aldosterone metabolic process	1/27	14/28943	0.0129842	0.0486114	0.0241682	Wnt4	1
GO:0034309	primary alcohol biosynthetic process	1/27	14/28943	0.0129842	0.0486114	0.0241682	Wnt4	1
GO:0048680	positive regulation of axon regeneration	1/27	14/28943	0.0129842	0.0486114	0.0241682	Igf1r	1
GO:0090331	negative regulation of platelet aggregation	1/27	14/28943	0.0129842	0.0486114	0.0241682	Prkg1	1
GO:1902510	regulation of apoptotic DNA fragmentation	1/27	14/28943	0.0129842	0.0486114	0.0241682	Bax	1
GO:0000910	cytokinesis	2/27	190/28943	0.013509	0.049495	0.0246075	Exoc4/Igf1r	2
GO:0048754	branching morphogenesis of an epithelial tube	2/27	191/28943	0.0136442	0.049495	0.0246075	Wnt4/Tcf21	2
GO:0007216	G protein-coupled glutamate receptor signaling pathway	1/27	15/28943	0.0139054	0.049495	0.0246075	Grm7	1
GO:0010917	negative regulation of mitochondrial membrane potential	1/27	15/28943	0.0139054	0.049495	0.0246075	Bax	1
GO:0033690	positive regulation of osteoblast proliferation	1/27	15/28943	0.0139054	0.049495	0.0246075	Igf1r	1
GO:0043518	negative regulation of DNA damage response, signal transduction by p53 class mediator	1/27	15/28943	0.0139054	0.049495	0.0246075	Mdm2	1
GO:0070307	lens fiber cell development	1/27	15/28943	0.0139054	0.049495	0.0246075	Vim	1
GO:0086014	atrial cardiac muscle cell action potential	1/27	15/28943	0.0139054	0.049495	0.0246075	Ank2	1
GO:1902337	regulation of apoptotic process involved in morphogenesis	1/27	15/28943	0.0139054	0.049495	0.0246075	Bax	1
GO:2001046	positive regulation of integrin-mediated signaling pathway	1/27	15/28943	0.0139054	0.049495	0.0246075	Lama2	1
