## Supplementary material for "AMH protects the ovary from doxorubicin by regulating cell fate and the response to DNA damage": Table S4

### Sheet: gsea_report_for_DOX_16857323423
NAME	GS<br> follow link to MSigDB	GS DETAILS	SIZE	ES	NES	NOM p-val	FDR q-val	FWER p-val	RANK AT MAX	LEADING EDGE
HALLMARK_OXIDATIVE_PHOSPHORYLATION	HALLMARK_OXIDATIVE_PHOSPHORYLATION	Details ...	194	0.743444	1.89131	0	0	0	4640	tags=75%, list=18%, signal=91%
HALLMARK_MYC_TARGETS_V1	HALLMARK_MYC_TARGETS_V1	Details ...	191	0.734222	1.87619	0	0	0	5498	tags=83%, list=21%, signal=105%
HALLMARK_MYC_TARGETS_V2	HALLMARK_MYC_TARGETS_V2	Details ...	58	0.691613	1.67686	0	0	0	6202	tags=74%, list=24%, signal=97%
HALLMARK_MTORC1_SIGNALING	HALLMARK_MTORC1_SIGNALING	Details ...	194	0.645366	1.65907	0	0	0	5369	tags=60%, list=20%, signal=75%
HALLMARK_UNFOLDED_PROTEIN_RESPONSE	HALLMARK_UNFOLDED_PROTEIN_RESPONSE	Details ...	109	0.655211	1.64098	0	0	0	5223	tags=62%, list=20%, signal=78%
HALLMARK_DNA_REPAIR	HALLMARK_DNA_REPAIR	Details ...	147	0.638092	1.622	0	0	0	5340	tags=61%, list=20%, signal=76%
HALLMARK_REACTIVE_OXIGEN_SPECIES_PATHWAY	HALLMARK_REACTIVE_OXIGEN_SPECIES_PATHWAY	Details ...	48	0.662914	1.61121	0	0	0	5504	tags=67%, list=21%, signal=84%
HALLMARK_PROTEIN_SECRETION	HALLMARK_PROTEIN_SECRETION	Details ...	94	0.615522	1.53915	0	0.00075	0.006	6862	tags=64%, list=26%, signal=86%
HALLMARK_E2F_TARGETS	HALLMARK_E2F_TARGETS	Details ...	196	0.597338	1.52678	0	0.00111791	0.01	5672	tags=55%, list=22%, signal=69%
HALLMARK_UV_RESPONSE_UP	HALLMARK_UV_RESPONSE_UP	Details ...	153	0.596272	1.51572	0	0.00120612	0.012	6784	tags=56%, list=26%, signal=74%
HALLMARK_ADIPOGENESIS	HALLMARK_ADIPOGENESIS	Details ...	198	0.590391	1.51271	0	0.00109647	0.012	6724	tags=61%, list=26%, signal=82%
HALLMARK_FATTY_ACID_METABOLISM	HALLMARK_FATTY_ACID_METABOLISM	Details ...	151	0.581264	1.47491	0	0.00208844	0.025	5546	tags=48%, list=21%, signal=61%
HALLMARK_P53_PATHWAY	HALLMARK_P53_PATHWAY	Details ...	195	0.571265	1.45665	0	0.00316169	0.041	8319	tags=66%, list=32%, signal=96%
HALLMARK_WNT_BETA_CATENIN_SIGNALING	HALLMARK_WNT_BETA_CATENIN_SIGNALING	Details ...	42	0.607867	1.45621	0.00304569	0.00293586	0.041	6038	tags=55%, list=23%, signal=71%
HALLMARK_GLYCOLYSIS	HALLMARK_GLYCOLYSIS	Details ...	198	0.562974	1.44635	0	0.00300816	0.045	6004	tags=48%, list=23%, signal=62%
HALLMARK_PI3K_AKT_MTOR_SIGNALING	HALLMARK_PI3K_AKT_MTOR_SIGNALING	Details ...	103	0.56653	1.41884	0	0.00457398	0.072	5678	tags=47%, list=22%, signal=59%
HALLMARK_CHOLESTEROL_HOMEOSTASIS	HALLMARK_CHOLESTEROL_HOMEOSTASIS	Details ...	70	0.571506	1.40307	0.00301508	0.00560504	0.093	5912	tags=53%, list=23%, signal=68%
HALLMARK_G2M_CHECKPOINT	HALLMARK_G2M_CHECKPOINT	Details ...	190	0.52943	1.3604	0	0.0116508	0.197	8101	tags=60%, list=31%, signal=86%
HALLMARK_PEROXISOME	HALLMARK_PEROXISOME	Details ...	102	0.533896	1.33536	0.00200401	0.0171117	0.283	4057	tags=39%, list=15%, signal=46%
HALLMARK_ANDROGEN_RESPONSE	HALLMARK_ANDROGEN_RESPONSE	Details ...	95	0.532068	1.32601	0.002002	0.0193664	0.333	7158	tags=57%, list=27%, signal=78%
HALLMARK_HEME_METABOLISM	HALLMARK_HEME_METABOLISM		184	0.515175	1.32506	0	0.0187794	0.339	6602	tags=41%, list=25%, signal=55%
HALLMARK_XENOBIOTIC_METABOLISM	HALLMARK_XENOBIOTIC_METABOLISM		191	0.503297	1.29361	0.001	0.0306164	0.493	7165	tags=44%, list=27%, signal=60%
HALLMARK_APOPTOSIS	HALLMARK_APOPTOSIS		160	0.502406	1.27308	0.001	0.0402012	0.608	5726	tags=38%, list=22%, signal=48%
HALLMARK_TGF_BETA_SIGNALING	HALLMARK_TGF_BETA_SIGNALING		53	0.523489	1.26699	0.0638298	0.0431232	0.662	8411	tags=60%, list=32%, signal=89%
HALLMARK_MITOTIC_SPINDLE	HALLMARK_MITOTIC_SPINDLE		198	0.478559	1.22976	0.012	0.0706339	0.838	8550	tags=58%, list=33%, signal=85%
HALLMARK_UV_RESPONSE_DN	HALLMARK_UV_RESPONSE_DN		144	0.47901	1.22102	0.019	0.0780696	0.878	9447	tags=59%, list=36%, signal=92%
HALLMARK_APICAL_JUNCTION	HALLMARK_APICAL_JUNCTION		196	0.472058	1.21227	0.014	0.0852161	0.911	6970	tags=43%, list=27%, signal=58%
HALLMARK_INTERFERON_ALPHA_RESPONSE	HALLMARK_INTERFERON_ALPHA_RESPONSE		90	0.486192	1.20926	0.0700701	0.0862588	0.925	4508	tags=31%, list=17%, signal=37%
HALLMARK_NOTCH_SIGNALING	HALLMARK_NOTCH_SIGNALING		31	0.506435	1.18648	0.206186	0.116404	0.977	8608	tags=68%, list=33%, signal=101%
HALLMARK_HYPOXIA	HALLMARK_HYPOXIA		196	0.463232	1.17953	0.026	0.12366	0.983	8352	tags=52%, list=32%, signal=76%
HALLMARK_ESTROGEN_RESPONSE_LATE	HALLMARK_ESTROGEN_RESPONSE_LATE		193	0.460595	1.17162	0.035	0.13402	0.989	8221	tags=47%, list=31%, signal=67%
HALLMARK_PANCREAS_BETA_CELLS	HALLMARK_PANCREAS_BETA_CELLS		35	0.497525	1.16784	0.203913	0.136603	0.992	3087	tags=17%, list=12%, signal=19%
HALLMARK_ESTROGEN_RESPONSE_EARLY	HALLMARK_ESTROGEN_RESPONSE_EARLY		197	0.447635	1.1453	0.079	0.179973	1	8117	tags=45%, list=31%, signal=64%
HALLMARK_BILE_ACID_METABOLISM	HALLMARK_BILE_ACID_METABOLISM		110	0.437497	1.10546	0.235	0.291551	1	7518	tags=42%, list=29%, signal=58%
HALLMARK_ANGIOGENESIS	HALLMARK_ANGIOGENESIS		36	0.456151	1.07399	0.366226	0.401874	1	8150	tags=53%, list=31%, signal=76%
HALLMARK_MYOGENESIS	HALLMARK_MYOGENESIS		197	0.418091	1.06999	0.256	0.405119	1	9034	tags=49%, list=34%, signal=74%
HALLMARK_TNFA_SIGNALING_VIA_NFKB	HALLMARK_TNFA_SIGNALING_VIA_NFKB		194	0.418266	1.06446	0.276	0.417178	1	6885	tags=38%, list=26%, signal=51%
HALLMARK_INTERFERON_GAMMA_RESPONSE	HALLMARK_INTERFERON_GAMMA_RESPONSE		182	0.414921	1.05547	0.321	0.442427	1	5316	tags=27%, list=20%, signal=34%
HALLMARK_COMPLEMENT	HALLMARK_COMPLEMENT		185	0.408471	1.04174	0.362	0.486994	1	6606	tags=34%, list=25%, signal=44%
HALLMARK_SPERMATOGENESIS	HALLMARK_SPERMATOGENESIS		124	0.408918	1.03715	0.399	0.495107	1	7204	tags=40%, list=27%, signal=54%
HALLMARK_HEDGEHOG_SIGNALING	HALLMARK_HEDGEHOG_SIGNALING		35	0.429628	1.01044	0.504073	0.587861	1	8091	tags=51%, list=31%, signal=74%
HALLMARK_IL2_STAT5_SIGNALING	HALLMARK_IL2_STAT5_SIGNALING		197	0.386582	0.990856	0.57	0.651001	1	7118	tags=34%, list=27%, signal=46%
HALLMARK_EPITHELIAL_MESENCHYMAL_TRANSITION	HALLMARK_EPITHELIAL_MESENCHYMAL_TRANSITION		193	0.369757	0.94543	0.71	0.793713	1	8729	tags=44%, list=33%, signal=65%
HALLMARK_INFLAMMATORY_RESPONSE	HALLMARK_INFLAMMATORY_RESPONSE		196	0.362718	0.928075	0.768	0.828283	1	2459	tags=15%, list=9%, signal=17%
HALLMARK_ALLOGRAFT_REJECTION	HALLMARK_ALLOGRAFT_REJECTION		186	0.365728	0.925941	0.775	0.815831	1	8101	tags=33%, list=31%, signal=47%
HALLMARK_COAGULATION	HALLMARK_COAGULATION		131	0.345697	0.86838	0.863864	0.928082	1	6811	tags=30%, list=26%, signal=40%
HALLMARK_KRAS_SIGNALING_UP	HALLMARK_KRAS_SIGNALING_UP		196	0.322899	0.823736	0.945	0.970802	1	8617	tags=37%, list=33%, signal=54%
HALLMARK_IL6_JAK_STAT3_SIGNALING	HALLMARK_IL6_JAK_STAT3_SIGNALING		83	0.32699	0.810751	0.882883	0.963422	1	6019	tags=27%, list=23%, signal=34%
HALLMARK_KRAS_SIGNALING_DN	HALLMARK_KRAS_SIGNALING_DN		183	0.315476	0.807788	0.956	0.94652	1	7767	tags=27%, list=30%, signal=39%
HALLMARK_APICAL_SURFACE	HALLMARK_APICAL_SURFACE		42	0.320543	0.766706	0.88193	0.955599	1	8885	tags=43%, list=34%, signal=65%
